# Graphene-polymer Nanofibers Enable Optically Induced Electrical Maturation in Stem Cell-Derived Cardiomyocytes and Brain Organoids

**DOI:** 10.1101/2024.12.09.627640

**Authors:** Erin LaMontagne, Gisselle Gonzalez, Ritwik Vatsyayan, Blanca Martin-Burgos, Francesca Puppo, Diogo Biagi, Fabio Papes, Shadi A. Dayeh, Alysson R. Muotri, Adam J. Engler

## Abstract

Human pluripotent stem cell (hPSC)-derived electrically excitable cells provide a unique window into development, but they remain electrically immature partially due to the lack of chronic stimulation. Here, we fabricated electrospun polymer nanofibers containing light-reactive reduced graphene oxide (rGO) as part of a new classes of on-demand, electrically active biomaterials to enhance cell function. Fiber size, stiffness, and electrical conductivity varied with rGO concentration, which impacted hPSC-derived cardiomyocyte and neuron responses; with acute light stimulation, cardiomyocytes exhibited increased, synchronous calcium handling, and neurons showed more calcium peaks with higher frequency. Chronic, repetitive nanofiber light stimulation caused brain organoids to become increasingly electrically active and to activate photoreceptor pathways. This work outlines a tunable method where electrical cell functions can be titrated with rGO fibers and light stimulation, and it suggests that repetitive light stimulation may provide a novel method for retinal differentiation.

**HIGHLIGHTS:**

- Electrospun graphene-polymer nanofibers electrically respond to light stimulation
- Light reactive graphene nanofibers stimulate electrically excitable cells in real-time
- Stem cell-derived cardiomyocytes and neurons on nanofibers functionally improve
- Light-training of brain organoids induces retinal and excitable neuron maturation
