## Supplemental Table 1 for "Graphene-polymer Nanofibers Enable Optically Induced Electrical Maturation in Stem Cell-Derived Cardiomyocytes and Brain Organoids"

%rGO	Light	Mean	Max	Min	Median	Std	n	variable
0	Post	13	18	8	13	7.071067812	2	Number of Reads
0.001	Post	20.71428571	28	10	22	7.387247699	7	Number of Reads
0.001	Pre	27	51	14	23	14.30034965	9	Number of Reads
0.1	Pre	37.5	58	9	44	17.05339209	12	Number of Reads
0	Pre	11.3	33	6	8	8.192815281	10	Number of Reads
0.1	Post	41.625	57	19	42	12.80555125	8	Number of Reads
0	Post	35.24305556	56.375	14.11111111	35.24305556	29.88508243	2	Number of Peaks
0.001	Post	31.90922327	78.1	11.96296296	15.90909091	29.89283309	7	Number of Peaks
0.001	Pre	22.52826055	41	14.84210526	17.06666667	10.40874618	9	Number of Peaks
0.1	Pre	29.25551218	49	9.846153846	21.26923077	16.51873276	12	Number of Peaks
0	Pre	18.40351232	37.15151515	8.375	18.32692308	9.084007865	10	Number of Peaks
0.1	Post	12.41165966	19.97058824	7.96969697	10.71991342	4.723342096	8	Number of Peaks
0	Post	0.452437844	0.718434443	0.186441245	0.452437844	0.376175998	2	Time to Peak
0.001	Post	0.421926799	0.586543494	0.160918575	0.485068846	0.181438782	7	Time to Peak
0.001	Pre	0.441598566	0.561215148	0.241245212	0.462423184	0.115256201	9	Time to Peak
0.1	Pre	0.415611939	0.75676532	0.216292372	0.463888474	0.191676102	12	Time to Peak
0	Pre	0.745452187	1.437308146	0.281984728	0.605724851	0.42867666	10	Time to Peak
0.1	Post	0.666961223	0.856047118	0.505185644	0.637662743	0.139498457	8	Time to Peak
0	Post	5528.975546	10961.86313	96.08796497	5528.975546	7683.263301	2	Peak Amplitude
0.001	Post	4066.482611	8100.838058	86.21198525	5236.144058	3448.491728	7	Peak Amplitude
0.001	Pre	2140.834351	3702.261071	310.4672374	1794.652674	1221.953149	9	Peak Amplitude
0.1	Pre	1109.606508	1653.067112	479.398075	1244.466392	396.0024206	12	Peak Amplitude
0	Pre	1744.932567	3854.035565	865.5877849	1468.168451	875.412241	10	Peak Amplitude
0.1	Post	4417.116934	9487.764908	1085.597549	3686.756821	2973.910688	8	Peak Amplitude
0	Post	1.174768519	1.879166667	0.47037037	1.174768519	0.996169414	2	Frequency (Hz)
0.001	Post	1.063640776	2.603333333	0.398765432	0.53030303	0.99642777	7	Frequency (Hz)
0.001	Pre	0.750942018	1.366666667	0.494736842	0.568888889	0.346958206	9	Frequency (Hz)
0.1	Pre	0.975183739	1.633333333	0.328205128	0.708974359	0.550624425	12	Frequency (Hz)
0	Pre	0.613450411	1.238383838	0.279166667	0.610897436	0.302800262	10	Frequency (Hz)
0.1	Post	0.413721989	0.665686275	0.265656566	0.357330447	0.157444737	8	Frequency (Hz)
0	Post	0.505695817	0.90848891	0.102902724	0.505695817	0.569635455	2	Spearman Rank Coefficient
0.001	Post	0.692178204	0.910984471	0.449712242	0.714321957	0.170101523	7	Spearman Rank Coefficient
0.001	Pre	0.603334143	0.980939051	0.050649242	0.81672725	0.375687448	9	Spearman Rank Coefficient
0.1	Pre	0.781931895	0.961698723	0.057132916	0.922822133	0.303683201	12	Spearman Rank Coefficient
0	Pre	0.301859923	0.925376795	0.086166677	0.20888965	0.262125939	10	Spearman Rank Coefficient
0.1	Post	0.886396358	0.984306219	0.560298928	0.926949864	0.139462744	8	Spearman Rank Coefficient
0	Post	0.621902269	0.934643437	0.309161101	0.621902269	0.442282801	2	Max Spearman Rank Coefficient (4sec Interval)
0.001	Post	0.818627093	0.961849454	0.649317869	0.862626084	0.112948706	7	Max Spearman Rank Coefficient (4sec Interval)
0.001	Pre	0.70740989	0.982982751	0.279389532	0.951451074	0.313707409	9	Max Spearman Rank Coefficient (4sec Interval)
0.1	Pre	0.852773094	0.981720925	0.282898759	0.957625208	0.213599378	12	Max Spearman Rank Coefficient (4sec Interval)
0	Pre	0.536994036	0.931768974	0.272477229	0.498816128	0.188150707	10	Max Spearman Rank Coefficient (4sec Interval)
0.1	Post	0.931415686	0.98777233	0.653732792	0.973352787	0.113622737	8	Max Spearman Rank Coefficient (4sec Interval)
