## Supplemental Table 2 for "Graphene-polymer Nanofibers Enable Optically Induced Electrical Maturation in Stem Cell-Derived Cardiomyocytes and Brain Organoids"

%rGO	Light	Mean	Max	Min	Median	Std	n	variable
0.1	Post	7.666666667	16	4	7	3.749747466	12	Number of Reads
0.001	Post	9.363636364	36	2	6	9.902249515	11	Number of Reads
0	Post	10.16666667	17	2	10.5	5.564770136	6	Number of Reads
0.01	Post	9.571428571	16	6	10	3.598941643	7	Number of Reads
0.01	Pre	5.222222222	8	3	5	1.715938357	9	Number of Reads
0.001	Pre	8.25	15	4	7	3.695820736	12	Number of Reads
0.1	Pre	5.3	10	3	5	2.002775851	10	Number of Reads
0	Pre	8.25	12	2	9.5	4.5	4	Number of Reads
0.1	Post	2.741087963	5.222222222	1.75	2.583333333	0.967510853	12	Number of Peaks
0.001	Post	3.196464646	5.444444444	2	2.875	1.114601525	11	Number of Peaks
0	Post	2.744236482	3.7	1.941176471	2.616666667	0.599665403	6	Number of Peaks
0.01	Post	3.164285714	3.9	2	3.181818182	0.710039865	7	Number of Peaks
0.01	Pre	1.992195767	3.125	1	2	0.782574696	9	Number of Peaks
0.001	Pre	2.276984127	3.25	1.5	2.154761905	0.572079656	12	Number of Peaks
0.1	Pre	2.51	5.333333333	1.6	2.133333333	1.1777044	10	Number of Peaks
0	Pre	2.073863636	2.545454545	1.75	2	0.335756516	4	Number of Peaks
0.1	Post	4.687164629	6.699141347	1.962151067	4.411799359	1.529910807	12	Time to Peak
0.001	Post	3.626912995	6.8550447	2.308429119	3.205537806	1.498404715	11	Time to Peak
0	Post	4.668059994	8.486421725	2.653895275	3.777420034	2.373415986	6	Time to Peak
0.01	Post	3.588801877	5.172413793	2.08E-11	3.745415361	1.779280189	7	Time to Peak
0.01	Pre	8.11368603	19.11764706	3.007662835	6.068181818	5.638668622	9	Time to Peak
0.001	Pre	5.376951844	9.247400109	2.569204981	4.999692118	2.071354336	12	Time to Peak
0.1	Pre	5.707140458	8.946360153	2.917647059	5.497648903	2.300282791	10	Time to Peak
0	Pre	5.476813222	6.308823529	3.377005348	6.110712005	1.406273237	4	Time to Peak
0.1	Post	520.0170586	1113.170572	112.8068074	419.4133347	314.7592779	12	Peak Amplitude
0.001	Post	514.5328117	1236.466348	155.7024173	340.8555967	401.1299236	11	Peak Amplitude
0	Post	765.959166	1401.393802	188.0535418	750.5751074	458.9597645	6	Peak Amplitude
0.01	Post	397.2923235	1120.296388	177.6460366	277.2063926	331.7739315	7	Peak Amplitude
0.01	Pre	1084.708859	2452.945378	438.7337595	842.3445855	716.4376721	9	Peak Amplitude
0.001	Pre	983.1387837	1785.053611	603.083439	830.2547276	395.6437193	12	Peak Amplitude
0.1	Pre	802.5609853	2038.728634	461.0002744	736.4213384	469.1046665	10	Peak Amplitude
0	Pre	1176.354805	1884.331375	903.2714028	958.9082218	472.9191415	4	Peak Amplitude
0.1	Post	0.764857253	1.636666667	0.353333333	0.639814815	0.406062981	12	Frequency (Hz)
0.001	Post	0.878863636	1.63	0.341666667	0.733333333	0.493327727	11	Frequency (Hz)
0	Post	0.719119628	1.418181818	0.344444444	0.393888889	0.540206688	6	Frequency (Hz)
0.01	Post	1.170893115	1.5125	0.438095238	1.387878788	0.411360709	7	Frequency (Hz)
0.01	Pre	0.364179894	0.5	0.2	0.35	0.110971596	9	Frequency (Hz)
0.001	Pre	0.35343254	0.55	0.222222222	0.322222222	0.089280196	12	Frequency (Hz)
0.1	Pre	0.396626984	0.508333333	0.255555556	0.4	0.071726122	10	Frequency (Hz)
0	Pre	0.281944444	0.383333333	0.183333333	0.280555556	0.090309823	4	Frequency (Hz)
0.1	Post	0.15369531	0.435818572	-0.189877535	0.165124461	0.180041092	12	Spearman Rank Coefficient
0.001	Post	0.241228321	0.66718544	-0.179937567	0.219580174	0.261163979	11	Spearman Rank Coefficient
0	Post	0.187021623	0.280370818	0.10324467	0.185635226	0.076207066	6	Spearman Rank Coefficient
0.01	Post	0.217105089	0.40353797	0.019797108	0.2129558	0.146674292	7	Spearman Rank Coefficient
0.01	Pre	0.212761833	0.552231823	-0.014798869	0.1865521	0.193848725	9	Spearman Rank Coefficient
0.001	Pre	0.22317095	0.462764343	-0.057571969	0.245318153	0.153303065	12	Spearman Rank Coefficient
0.1	Pre	0.28656265	0.682245727	-0.208358549	0.276765971	0.281961376	10	Spearman Rank Coefficient
0	Pre	0.108195711	0.269696036	-0.027190021	0.095138414	0.128022121	4	Spearman Rank Coefficient
0.1	Post	0.663057796	0.995588235	0.402670925	0.662047342	0.195405605	12	Max Spearman Rank Coefficient (4sec Interval)
0.001	Post	0.755054971	0.961939673	0.459073829	0.773184522	0.185805168	11	Max Spearman Rank Coefficient (4sec Interval)
0	Post	0.743145633	0.979902804	0.534845291	0.739239492	0.166885637	6	Max Spearman Rank Coefficient (4sec Interval)
0.01	Post	0.474417008	0.785834334	0.250917514	0.389897388	0.180412868	7	Max Spearman Rank Coefficient (4sec Interval)
0.01	Pre	0.751347263	0.948445697	0.452291929	0.731403452	0.168766202	9	Max Spearman Rank Coefficient (4sec Interval)
0.001	Pre	0.634105029	0.945295983	0.273669468	0.662051764	0.18720634	12	Max Spearman Rank Coefficient (4sec Interval)
0.1	Pre	0.737260857	0.919631094	0.392935596	0.720217789	0.165283389	10	Max Spearman Rank Coefficient (4sec Interval)
0	Pre	0.57157577	0.984189723	0.357446183	0.472333586	0.280735062	4	Max Spearman Rank Coefficient (4sec Interval)
