## Supplemental Table 3 for "Graphene-polymer Nanofibers Enable Optically Induced Electrical Maturation in Stem Cell-Derived Cardiomyocytes and Brain Organoids"

Week	%rGO	Light	Mean	Max	Min	Median	Std	n (active wells)	variable
3	0	Post	839.2894737	5594	1	109	1447.647689	38	Spikes
3	0	Pre	626.0434783	4274	1	25	1210.47224	23	Spikes
3	0.001	Post	352.7435897	3732	1	39	768.1255626	39	Spikes
3	0.001	Pre	236.125	1855	1	11	454.4541219	24	Spikes
3	0.01	Post	428.3076923	2704	1	264	614.8678144	39	Spikes
3	0.01	Pre	383	2565	1	192	577.2336064	23	Spikes
3	0.1	Post	604.9210526	5311	1	251	998.3760701	38	Spikes
3	0.1	Pre	469.9130435	2840	1	250	663.2719799	23	Spikes
6	0	Post	720	3848	1	354.5	1033.67231	28	Spikes
6	0	Pre	516.1785714	4771	2	135.5	1017.150233	28	Spikes
6	0.001	Post	661.2592593	4727	1	177	1062.893967	27	Spikes
6	0.001	Pre	338.7037037	3165	2	91	682.5264613	27	Spikes
6	0.01	Post	762	3442	2	549	864.8430027	32	Spikes
6	0.01	Pre	489.53125	2583	1	180	692.3550732	32	Spikes
6	0.1	Post	1023.83871	4175	1	817	943.371793	31	Spikes
6	0.1	Pre	368.3225806	1286	2	326	321.2973065	31	Spikes
9	0	Post	377.9	2463	1	21.5	649.2869692	20	Spikes
9	0	Pre	118.4117647	760	1	32	191.9830913	17	Spikes
9	0.001	Post	592.3888889	2352	1	231.5	742.0318004	18	Spikes
9	0.001	Pre	266.3684211	1530	1	74	417.7718956	19	Spikes
9	0.01	Post	526.2631579	2100	1	298	678.0578345	19	Spikes
9	0.01	Pre	184.8947368	1097	1	64	293.4639661	19	Spikes
9	0.1	Post	682.65	2451	2	355	763.0232993	20	Spikes
9	0.1	Pre	230.15	2118	1	94	467.4842271	20	Spikes
3	0	Post	0.906045857	2.877333	0.113333	0.741667	0.720957463	21	Weighted Mean Firing Rate (Hz)
3	0	Pre	0.717827636	1.91381	0.113333	0.556667	0.562580932	11	Weighted Mean Firing Rate (Hz)
3	0.001	Post	0.659544684	1.748571	0.09	0.509167	0.532251856	19	Weighted Mean Firing Rate (Hz)
3	0.001	Pre	0.5564999	1.26	0.113333	0.4041665	0.418006537	10	Weighted Mean Firing Rate (Hz)
3	0.01	Post	0.601991741	2.987778	0.09	0.45	0.653411829	27	Weighted Mean Firing Rate (Hz)
3	0.01	Pre	0.553083429	1.694667	0.216667	0.466111	0.383864091	14	Weighted Mean Firing Rate (Hz)
3	0.1	Post	0.6649894	2.511905	0.093333	0.473889	0.573197602	30	Weighted Mean Firing Rate (Hz)
3	0.1	Pre	0.667162813	1.371667	0.16	0.5583335	0.36557924	16	Weighted Mean Firing Rate (Hz)
6	0	Post	0.790815105	2.548667	0.1	0.592	0.590881268	19	Weighted Mean Firing Rate (Hz)
6	0	Pre	1.584246944	15.773333	0.113333	0.494167	3.634137042	18	Weighted Mean Firing Rate (Hz)
6	0.001	Post	0.697409136	3.140667	0.113333	0.415	0.736802164	22	Weighted Mean Firing Rate (Hz)
6	0.001	Pre	0.398861091	2.106667	0.093333	0.2130555	0.484689646	22	Weighted Mean Firing Rate (Hz)
6	0.01	Post	0.66322825	1.891111	0.123333	0.503667	0.492878374	28	Weighted Mean Firing Rate (Hz)
6	0.01	Pre	0.503790148	1.946667	0.113333	0.33	0.472738404	27	Weighted Mean Firing Rate (Hz)
6	0.1	Post	0.728846556	1.515833	0.158889	0.683333	0.346991494	27	Weighted Mean Firing Rate (Hz)
6	0.1	Pre	0.437219038	1.033333	0.103333	0.364167	0.237955067	26	Weighted Mean Firing Rate (Hz)
9	0	Post	0.986648333	4.026667	0.165556	0.740667	1.20515244	9	Weighted Mean Firing Rate (Hz)
9	0	Pre	0.349555375	0.953333	0.086667	0.315833	0.274974738	8	Weighted Mean Firing Rate (Hz)
9	0.001	Post	0.974384462	3.918333	0.083333	0.773333	1.008734741	13	Weighted Mean Firing Rate (Hz)
9	0.001	Pre	0.748156818	1.86	0.121667	0.336667	0.699559305	11	Weighted Mean Firing Rate (Hz)
9	0.01	Post	0.695765833	1.71	0.216667	0.493333	0.477781787	12	Weighted Mean Firing Rate (Hz)
9	0.01	Pre	0.385311	0.646667	0.177778	0.3275	0.183620229	10	Weighted Mean Firing Rate (Hz)
9	0.1	Post	0.7115926	1.343889	0.213333	0.680833	0.38547537	15	Weighted Mean Firing Rate (Hz)
9	0.1	Pre	0.362607	1.387333	0.136667	0.255	0.329887237	14	Weighted Mean Firing Rate (Hz)
3	0	Post	0.031314864	0.144672	0.000676	0.01684	0.036079653	22	Synchrony Index
3	0	Pre	0.016867182	0.085218	2.10E-05	0.009933	0.023795474	11	Synchrony Index
3	0.001	Post	0.046810227	0.317826	5.00E-05	0.0268895	0.072950846	22	Synchrony Index
3	0.001	Pre	0.034054	0.174616	1.50E-05	0.0061595	0.05451032	10	Synchrony Index
3	0.01	Post	0.030649414	0.239219	0.00057	0.007464	0.053729441	29	Synchrony Index
3	0.01	Pre	0.008936857	0.029222	0.000709	0.006158	0.008500124	14	Synchrony Index
3	0.1	Post	0.013656448	0.095766	0.000541	0.007184	0.019103646	29	Synchrony Index
3	0.1	Pre	0.007543467	0.034784	0.000239	0.003848	0.010177016	15	Synchrony Index
6	0	Post	0.068753444	0.334617	0.000403	0.0033035	0.111734411	18	Synchrony Index
6	0	Pre	0.035964941	0.31576	1.00E-06	0.003076	0.094653576	17	Synchrony Index
6	0.001	Post	0.06195785	0.249822	0.000585	0.0082965	0.085346136	20	Synchrony Index
6	0.001	Pre	0.046552529	0.215336	4.00E-06	0.002547	0.079444994	17	Synchrony Index
6	0.01	Post	0.04478663	0.315323	1.10E-05	0.006066	0.081607698	27	Synchrony Index
6	0.01	Pre	0.0106225	0.101526	1.00E-06	0.0033935	0.020363825	26	Synchrony Index
6	0.1	Post	0.102513481	0.505337	0.000361	0.012352	0.150207444	27	Synchrony Index
6	0.1	Pre	0.031041308	0.477932	3.00E-06	0.0043345	0.097316422	26	Synchrony Index
9	0	Post	0.086737	0.380227	0.000977	0.016673	0.133804825	9	Synchrony Index
9	0	Pre	0.042012143	0.285531	3.60E-05	0.000964	0.107391472	7	Synchrony Index
9	0.001	Post	0.061101917	0.287077	1.70E-05	0.0149305	0.101975325	12	Synchrony Index
9	0.001	Pre	0.051992	0.22499	9.70E-05	0.0082055	0.078360905	10	Synchrony Index
9	0.01	Post	0.130458231	0.445821	9.00E-06	0.060162	0.158659101	13	Synchrony Index
9	0.01	Pre	0.008203222	0.023617	0.001041	0.003479	0.007921871	9	Synchrony Index
9	0.1	Post	0.0601996	0.251433	0.00045	0.013124	0.084333889	15	Synchrony Index
9	0.1	Pre	0.02339125	0.128707	0.000226	0.004228	0.044696706	12	Synchrony Index
3	0	Post	61.21428571	283	3	42	72.35083177	14	Bursts
3	0	Pre	52.25	183	9	22	64.80465151	8	Bursts
3	0.001	Post	18.93333333	67	1	10	21.75009579	15	Bursts
3	0.001	Pre	23.33333333	69	2	15.5	24.8890873	6	Bursts
3	0.01	Post	20.33333333	108	1	8	32.50339349	18	Bursts
3	0.01	Pre	18.1	114	1	5.5	34.70014409	10	Bursts
3	0.1	Post	36.73684211	237	1	4	63.05010539	19	Bursts
3	0.1	Pre	21.18181818	59	1	15	20.27717032	11	Bursts
6	0	Post	28.53333333	154	1	6	46.49557071	15	Bursts
6	0	Pre	37.8	129	1	9	48.26270702	10	Bursts
6	0.001	Post	48.25	243	1	37.5	65.69782756	12	Bursts
6	0.001	Pre	17.8	77	1	5.5	24.97910238	10	Bursts
6	0.01	Post	10.29411765	28	1	6	9.067556906	17	Bursts
6	0.01	Pre	23.44444444	115	1	9	37.98391472	9	Bursts
6	0.1	Post	29.05	111	1	17.5	31.24516805	20	Bursts
6	0.1	Pre	7.333333333	21	1	5	6.637816362	12	Bursts
9	0	Post	20.66666667	52	1	13	18.51125784	6	Bursts
9	0	Pre	8	13	3	8	7.071067812	2	Bursts
9	0.001	Post	27.3	76	1	16	28.48410863	10	Bursts
9	0.001	Pre	16.2	43	2	16	16.54388104	5	Bursts
9	0.01	Post	12.75	23	2	13	7.667184248	8	Bursts
9	0.01	Pre	2	2	2	2	0	2	Bursts
9	0.1	Post	17.81818182	71	1	9	21.94000083	11	Bursts
9	0.1	Pre	4.333333333	8	1	4	3.386246693	6	Bursts
3	0	Post	0.320198714	0.543252	0.17938	0.31398	0.097149483	14	Burst Duration (sec)
3	0	Pre	0.281761	0.387463	0.157191	0.2604805	0.088345055	8	Burst Duration (sec)
3	0.001	Post	0.264700467	0.606018	0.09624	0.233515	0.122037693	15	Burst Duration (sec)
3	0.001	Pre	0.307556333	0.455227	0.157115	0.316379	0.123485377	6	Burst Duration (sec)
3	0.01	Post	0.304831833	0.73722	0.12312	0.234477	0.176018569	18	Burst Duration (sec)
3	0.01	Pre	0.274347	0.398147	0.1596	0.2738065	0.095141813	10	Burst Duration (sec)
3	0.1	Post	0.246577211	0.556	0.06428	0.237679	0.11152818	19	Burst Duration (sec)
3	0.1	Pre	0.237372727	0.364038	0.10592	0.212724	0.079365975	11	Burst Duration (sec)
6	0	Post	0.2926308	0.586128	0.125096	0.27196	0.136361976	15	Burst Duration (sec)
6	0	Pre	0.2754157	0.537548	0.15504	0.20253	0.141947016	10	Burst Duration (sec)
6	0.001	Post	0.3526	0.96636	0.15248	0.3190265	0.224893402	12	Burst Duration (sec)
6	0.001	Pre	0.2906283	0.452016	0.13108	0.282305	0.112237294	10	Burst Duration (sec)
6	0.01	Post	0.320327412	0.759842	0.0336	0.22844	0.25526977	17	Burst Duration (sec)
6	0.01	Pre	0.278372333	0.86316	0.0336	0.20052	0.244024915	9	Burst Duration (sec)
6	0.1	Post	0.3513857	0.819914	0.14224	0.26244	0.190880067	20	Burst Duration (sec)
6	0.1	Pre	0.293545667	0.55556	0.16368	0.260016	0.116557898	12	Burst Duration (sec)
9	0	Post	0.3392765	0.505354	0.16544	0.339138	0.109475274	6	Burst Duration (sec)
9	0	Pre	0.3142735	0.369347	0.2592	0.3142735	0.077885691	2	Burst Duration (sec)
9	0.001	Post	0.2487391	0.462466	0.10704	0.2347315	0.113135032	10	Burst Duration (sec)
9	0.001	Pre	0.3757352	0.615922	0.2258	0.326844	0.168234063	5	Burst Duration (sec)
9	0.01	Post	0.54029775	0.749685	0.1606	0.6046	0.2063949	8	Burst Duration (sec)
9	0.01	Pre	0.32684	0.40404	0.24964	0.32684	0.109177287	2	Burst Duration (sec)
9	0.1	Post	0.340663182	0.603157	0.169547	0.22928	0.172816872	11	Burst Duration (sec)
9	0.1	Pre	0.237318333	0.31652	0.15264	0.244625	0.071145319	6	Burst Duration (sec)
3	0	Post	12.46186771	30.141062	5.741818	8.3222515	8.045091354	14	Spikes per Burst
3	0	Pre	9.8862955	22.048213	5	7.609712	6.017826482	8	Spikes per Burst
3	0.001	Post	10.46032247	26.094444	5.5	7	7.617204509	15	Spikes per Burst
3	0.001	Pre	11.94903533	26.704545	5.6	9.8386245	8.054109773	6	Spikes per Burst
3	0.01	Post	11.32597778	71.625	5	6.125	15.43403265	18	Spikes per Burst
3	0.01	Pre	7.5276626	11.9	5	5.9269495	2.80541615	10	Spikes per Burst
3	0.1	Post	6.927272263	12	5	6.33041	1.959893111	19	Spikes per Burst
3	0.1	Pre	6.964995091	13.987179	5	6	2.712764737	11	Spikes per Burst
6	0	Post	16.7446518	64.883333	5	6	20.38147794	15	Spikes per Burst
6	0	Pre	13.8972253	39.377778	5	7.822222	11.45591681	10	Spikes per Burst
6	0.001	Post	20.62259333	87.875	5	16.3759965	23.21101046	12	Spikes per Burst
6	0.001	Pre	15.2940102	34.2	5	7.525	12.30500669	10	Spikes per Burst
6	0.01	Post	22.91244741	85.972222	5	6.25	28.09682373	17	Spikes per Burst
6	0.01	Pre	17.20657144	91.875	5	7.086806	28.16444869	9	Spikes per Burst
6	0.1	Post	20.72260295	75.071429	5	7.8324115	22.46397645	20	Spikes per Burst
6	0.1	Pre	11.32656275	31.227273	5	5.75188	9.209046819	12	Spikes per Burst
9	0	Post	18.96063117	35.769231	6	16.4064545	10.9331228	6	Spikes per Burst
9	0	Pre	18.1238095	30.914286	5.333333	18.1238095	18.08846534	2	Spikes per Burst
9	0.001	Post	12.0319811	36.784091	5	8.8608295	9.927492823	10	Spikes per Burst
9	0.001	Pre	18.5086384	36.564286	5	21.183333	12.83255131	5	Spikes per Burst
9	0.01	Post	40.00204663	64.441667	6.173913	46.861111	22.0192723	8	Spikes per Burst
9	0.01	Pre	6.25	6.5	6	6.25	0.353553391	2	Spikes per Burst
9	0.1	Post	17.640249	41.333333	5	8.666667	15.21255417	11	Spikes per Burst
9	0.1	Pre	8.777777833	20.5	5	6.0833335	6.032934273	6	Spikes per Burst
3	0	Post	7.229064	10	4.857143	7	1.703529893	6	Electrodes in Burst
3	0	Pre	6.139860333	6.727273	5.692308	6	0.531468553	3	Electrodes in Burst
3	0.001	Post	7.525926	9.8	5	7.777778	2.409890469	3	Electrodes in Burst
3	0.001	Pre	6.75	8.5	5	6.75	2.474873734	2	Electrodes in Burst
3	0.01	Post	8	8	8	8	NA	1	Electrodes in Burst
3	0.01	Pre	0	0	0	0	0	4	Electrodes in Burst
3	0.1	Post	5.9375	5.9375	5.9375	5.9375	NA	1	Electrodes in Burst
3	0.1	Pre	0	0	0	0	0	4	Electrodes in Burst
6	0	Post	7.9166666	10	6.25	7.5	1.41175623	5	Electrodes in Burst
6	0	Pre	5.38333325	10	2.2	4.6666665	3.801900199	4	Electrodes in Burst
6	0.001	Post	6.434523857	11	5	5.666667	2.068818464	7	Electrodes in Burst
6	0.001	Pre	5.44805175	6	5	5.3961035	0.413482269	4	Electrodes in Burst
6	0.01	Post	9.31	10.75	8	9	1.074941859	5	Electrodes in Burst
6	0.01	Pre	8	9	7	8	1.414213562	2	Electrodes in Burst
6	0.1	Post	10.2357143	15	6.5	10	2.761709773	10	Electrodes in Burst
6	0.1	Pre	7.75	14	5	6	4.272001873	4	Electrodes in Burst
9	0	Post	4.59	9.6	2.75	3	2.895772781	5	Electrodes in Burst
9	0	Pre	10	10	10	10	NA	1	Electrodes in Burst
9	0.001	Post	4.2777778	6.5	2	4	1.648980225	5	Electrodes in Burst
9	0.001	Pre	4.629629667	6.2	3.8	3.888889	1.360706637	3	Electrodes in Burst
9	0.01	Post	6.8055555	9	4	7	1.990021453	6	Electrodes in Burst
9	0.01	Pre	0	0	0	0	0	4	Electrodes in Burst
9	0.1	Post	8.4933334	10.5	7	8.166667	1.294303739	5	Electrodes in Burst
9	0.1	Pre	0	0	0	0	0	4	Electrodes in Burst
3	0	Post	10.16666667	29	1	8	10.62857783	6	Network Bursts
3	0	Pre	9	13	3	11	5.291502622	3	Network Bursts
3	0.001	Post	5	9	1	5	4	3	Network Bursts
3	0.001	Pre	2	2	2	2	0	2	Network Bursts
3	0.01	Post	1	1	1	1	NA	1	Network Bursts
3	0.01	Pre	0	0	0	0	0	4	Network Bursts
3	0.1	Post	16	16	16	16	NA	1	Network Bursts
3	0.1	Pre	0	0	0	0	0	4	Network Bursts
6	0	Post	4.2	9	2	4	2.863564213	5	Network Bursts
6	0	Pre	2.5	5	1	2	1.914854216	4	Network Bursts
6	0.001	Post	7.714285714	24	1	4	7.8041503	7	Network Bursts
6	0.001	Pre	5	11	1	4	4.898979486	4	Network Bursts
6	0.01	Post	2.6	5	1	2	1.816590212	5	Network Bursts
6	0.01	Pre	1	1	1	1	0	2	Network Bursts
6	0.1	Post	3.6	8	1	3	2.75680975	10	Network Bursts
6	0.1	Pre	1	1	1	1	0	4	Network Bursts
9	0	Post	3.4	5	1	4	1.816590212	5	Network Bursts
9	0	Pre	1	1	1	1	NA	1	Network Bursts
9	0.001	Post	5.6	9	2	5	3.286335345	5	Network Bursts
9	0.001	Pre	6.333333333	9	5	5	2.309401077	3	Network Bursts
9	0.01	Post	2.166666667	3	1	2	0.752772653	6	Network Bursts
9	0.01	Pre	0	0	0	0	0	4	Network Bursts
9	0.1	Post	3	6	1	2	2.34520788	5	Network Bursts
9	0.1	Pre	0	0	0	0	0	4	Network Bursts
3	0	Post	1.553252167	1.928102	0.85792	1.750477	0.467201557	6	Network Burst Duration (sec)
3	0	Pre	1.689848667	2.194222	0.9064	1.968924	0.687774423	3	Network Burst Duration (sec)
3	0.001	Post	1.30265	1.526848	1.1068	1.274302	0.211453984	3	Network Burst Duration (sec)
3	0.001	Pre	1.13352	1.23284	1.0342	1.13352	0.140459691	2	Network Burst Duration (sec)
3	0.01	Post	1.20432	1.20432	1.20432	1.20432	NA	1	Network Burst Duration (sec)
3	0.01	Pre	0	0	0	0	0	4	Network Burst Duration (sec)
3	0.1	Post	1.823145	1.823145	1.823145	1.823145	NA	1	Network Burst Duration (sec)
3	0.1	Pre	0	0	0	0	0	4	Network Burst Duration (sec)
6	0	Post	1.591784	2.62562	1.0998	1.38792	0.612658379	5	Network Burst Duration (sec)
6	0	Pre	1.16847725	1.324896	1.0316	1.1587065	0.15734358	4	Network Burst Duration (sec)
6	0.001	Post	1.238964429	1.91176	0.784968	1.08502	0.458252961	7	Network Burst Duration (sec)
6	0.001	Pre	1.125319	1.79888	0.648629	1.0268835	0.504439592	4	Network Burst Duration (sec)
6	0.01	Post	1.6076928	2.102	1.455024	1.48968	0.277282834	5	Network Burst Duration (sec)
6	0.01	Pre	2.028	2.39296	1.66304	2.028	0.516131382	2	Network Burst Duration (sec)
6	0.1	Post	1.2849361	1.9452	0.59432	1.3231505	0.47587746	10	Network Burst Duration (sec)
6	0.1	Pre	0.92044	1.45424	0.59776	0.81488	0.373057453	4	Network Burst Duration (sec)
9	0	Post	1.2817992	1.85552	0.910496	1.26134	0.357372443	5	Network Burst Duration (sec)
9	0	Pre	0.966	0.966	0.966	0.966	NA	1	Network Burst Duration (sec)
9	0.001	Post	1.5137988	2.088427	0.901644	1.600336	0.547778343	5	Network Burst Duration (sec)
9	0.001	Pre	1.015094	1.207088	0.719138	1.119056	0.260057443	3	Network Burst Duration (sec)
9	0.01	Post	1.588644333	2.34656	1.154453	1.4151865	0.480272012	6	Network Burst Duration (sec)
9	0.01	Pre	0	0	0	0	0	4	Network Burst Duration (sec)
9	0.1	Post	1.480215	1.849728	0.88768	1.482707	0.368945536	5	Network Burst Duration (sec)
9	0.1	Pre	0	0	0	0	0	4	Network Burst Duration (sec)
3	0	Post	150.5039557	200.363636	63.517241	178.0714285	55.71632745	6	Spikes per Network Burst
3	0	Pre	106.2051283	195	59	64.615385	76.94985421	3	Spikes per Network Burst
3	0.001	Post	229.7777777	382	127	180.333333	134.4983823	3	Spikes per Network Burst
3	0.001	Pre	176	260.5	91.5	176	119.501046	2	Spikes per Network Burst
3	0.01	Post	315	315	315	315	NA	1	Spikes per Network Burst
3	0.01	Pre	0	0	0	0	0	4	Spikes per Network Burst
3	0.1	Post	62.4375	62.4375	62.4375	62.4375	NA	1	Spikes per Network Burst
3	0.1	Pre	0	0	0	0	0	4	Spikes per Network Burst
6	0	Post	317.3888888	409	182.444444	381	109.506925	5	Spikes per Network Burst
6	0	Pre	233.2333333	367	75.333333	245.3	122.8219851	4	Spikes per Network Burst
6	0.001	Post	201.5678571	485	110	143.1	130.8564967	7	Spikes per Network Burst
6	0.001	Pre	176.724026	220	133.714286	176.590909	35.33613308	4	Spikes per Network Burst
6	0.01	Post	463.59	606	197	552.75	169.1135432	5	Spikes per Network Burst
6	0.01	Pre	307	478	136	307	241.8305192	2	Spikes per Network Burst
6	0.1	Post	351.3515476	621	66.375	393	205.4170486	10	Spikes per Network Burst
6	0.1	Pre	172.75	411	55	112.5	167.8300231	4	Spikes per Network Burst
9	0	Post	165.64	382	98.2	111	121.554712	5	Spikes per Network Burst
9	0	Pre	383	383	383	383	NA	1	Spikes per Network Burst
9	0.001	Post	164.4	358	79.888889	102.444444	116.5565777	5	Spikes per Network Burst
9	0.001	Pre	104.7037037	119.4	89.6	105.111111	14.90417678	3	Spikes per Network Burst
9	0.01	Post	327.1944445	603.5	177	307.8333335	148.8084681	6	Spikes per Network Burst
9	0.01	Pre	0	0	0	0	0	4	Spikes per Network Burst
9	0.1	Post	257.7	362	66	273.5	113.3190187	5	Spikes per Network Burst
9	0.1	Pre	0	0	0	0	0	4	Spikes per Network Burst
