## Supplemental Table 4 for "Graphene-polymer Nanofibers Enable Optically Induced Electrical Maturation in Stem Cell-Derived Cardiomyocytes and Brain Organoids"

Week	variable	Kruskal-Wallis p value
3	Spikes	0.2
6	Spikes	0.0039
9	Spikes	0.091
3	Weighted Firing Rate (Hz)	0.59
6	Weighted Firing Rate (Hz)	0.0014
9	Weighted Firing Rate (Hz)	0.061
3	Synchrony Index	0.32
6	Synchrony Index	0.04
9	Synchrony Index	0.12
3	Bursts	0.057
6	Bursts	0.24
9	Bursts	0.24
3	Spikes per Burst	0.11
6	Spikes per Burst	0.84
9	Spikes per Burst	0.06
3	Burst Duration (sec)	0.44
6	Burst Duration (sec)	0.69
9	Burst Duration (sec)	0.079
3	Electrodes in Burst	0.017
6	Electrodes in Burst	0.015
9	Electrodes in Burst	0.00075
3	Network Bursts	0.0099
6	Network Bursts	0.13
9	Network Bursts	0.0014
3	Spikes per Network Burst	0.0094
6	Spikes per Network Burst	0.15
9	Spikes per Network Burst	0.0016
3	Network Burst Duration (sec)	0.016
6	Network Burst Duration (sec)	0.12
9	Network Burst Duration (sec)	0.0036
